# Individual differences drive social hierarchies in male mouse societies

**DOI:** 10.1101/2025.08.26.672308

**Authors:** Jonathan R. Reinwald, Sarah Ghanayem, David Wolf, Max F. Scheller, Julia Lebedeva, Philipp Lebhardt, Oliver Gölz, Corentin Nelias, Wolfgang Kelsch

**Affiliations:** Dept. of Psychiatry and Psychotherapy, University Medical Center Mainz, Johannes-Gutenberg University, Untere Zahlbacher Strasse 8, 55131 Mainz, Germany; Dept. of Psychiatry and Psychotherapy, Central Institute of Mental Health, Medical Faculty Mannheim, Heidelberg University, Square J5, 68159 Mannheim, Germany; Dept. of Neuroimaging, Central Institute of Mental Health, Medical Faculty Mannheim, Heidelberg University, Square J5, 68159 Mannheim, Germany; Dept. of Clinical Health Technologies, Institute for Manufacturing Engineering and Automation, Fraunhofer Society, Theodor-Kutzer-Ufer 1-3, 68167 Mannheim, Germany

**Keywords:** social hierarchy, social status, naturalistic housing, chasing, dominance, subordination, non-shared environment, behavioral traits, trait stability, reinforcement learning, impulsivity, individual differences, individuality, mouse societies, mouse personalities, resilience

## Abstract

Social hierarchies structure groups and confer advantages on high-ranking individuals. In mice, individual position in hierarchies may emerge situationally from current group compositions, or, alternatively, may remain largely stable across groups as an internalized feature. Dominance and subordination are expressed in behaviors like tube competitions or agonistic chasing. The interaction of these behaviors in the shaping of social position in larger male mouse groups remains largely unknown. To address these questions, we developed the NoSeMaze, a semi-naturalistic, open-source, modular platform that enables automated long-term tracking of unperturbed groups. Across more than 4,000 mouse-days, hierarchies derived from incidental competitions in the integrated tube tests were non-despotic, transitive, and stable even when group compositions changed. This stability supports an internalized component of competition-based social rank. Chasing was also stable across contexts. Notably, chasing was concentrated among high-ranking individuals, consistent with ongoing negotiation of social rank among individuals at the upper end of the hierarchy. The link between chasing and social rank strengthened in groups with less well-defined rank structure, where mice rely more on aggressive signaling to assert their position. Chasing and social rank were associated with certain dimensions of simultaneously measured physical and cognitive features. In summary, high-dimensional tracking with the NoSeMaze reveals that social position in mice is multifaceted and shaped by stable dimensions of individual behavior that persist across changing social contexts. The approach thus enables longitudinal modeling of individuality and social position as key resilience factors.
