## Supplementary Material - Systematic Statistical Reporting for "Individual differences drive social hierarchies in male mouse societies"

### Sheet: Fig2 Statistics
Fig. 2D
global ANOVA						global, fixed effects									Pairwise CS-									Pairwise CS+
Term	FStat	DF1	DF2	pValue		Term	Estimate	CI_low	CI_high	SE	tStat	DF	pValue		Contrast	Estimate_log10	CI_low	CI_high	tStat	DF	pValue	pBonf		Contrast	Estimate_log10	CI_low	CI_high	tStat	DF	pValue	pBonf
(Intercept)	137.084	1	456	7.25511e-28		(Intercept)	0.999985	0.832142	1.16783	0.0854083	11.7083	456	7.25511e-28		CS-: phase1 - phase2	-1.29798	-1.46324	-1.13272	-15.4758	228	2.06704e-37	3.10055e-36		CS+: phase1 - phase2	-0.7325	-0.941161	-0.523838	-6.91711	228	4.60071e-11	6.90106e-10
Phase	14.3363	5	456	4.75976e-13		Phase_phase2	0.7325	0.495134	0.969865	0.120786	6.06447	456	2.7812e-09		CS-: phase1 - phase3	-1.07226	-1.23752	-0.906998	-12.7845	228	1.41156e-28	2.11733e-27		CS+: phase1 - phase3	-0.517392	-0.726053	-0.30873	-4.88581	228	1.94047e-06	2.91071e-05
Stimulus	4.73663	1	456	0.0300393		Phase_phase3	0.517392	0.280026	0.754757	0.120786	4.28356	456	2.24454e-05		CS-: phase1 - phase4	-1.03644	-1.20171	-0.871181	-12.3575	228	3.42909e-27	5.14363e-26		CS+: phase1 - phase4	-0.0630071	-0.271669	0.145654	-0.594986	228	0.552443	1
Phase:Stimulus	9.09417	5	456	2.94593e-08		Phase_phase4	0.0630071	-0.174358	0.300372	0.120786	0.521645	456	0.602171		CS-: phase1 - phase5	-0.953381	-1.11864	-0.788118	-11.3672	228	5.14067e-24	7.71101e-23		CS+: phase1 - phase5	-0.124103	-0.332764	0.0845589	-1.17192	228	0.242452	1
						Phase_phase5	0.124103	-0.113263	0.361468	0.120786	1.02746	456	0.304747		CS-: phase1 - phase6	-0.867168	-1.03243	-0.701906	-10.3392	228	8.52671e-21	1.27901e-19		CS+: phase1 - phase6	0.0796265	-0.129035	0.288288	0.751925	228	0.452872	1
						Phase_phase6	-0.0796265	-0.316992	0.157739	0.120786	-0.659238	456	0.510075		CS-: phase2 - phase3	0.22572	0.0604579	0.390983	2.69126	228	0.00764566	0.114685		CS+: phase2 - phase3	0.215108	0.00644656	0.42377	2.0313	228	0.0433849	0.650774
n = 39						Stimulus_CSminus	-0.262875	-0.500241	-0.02551	0.120786	-2.17638	456	0.0300393		CS-: phase2 - phase4	0.261537	0.0962746	0.4268	3.11831	228	0.00205315	0.0307973		CS+: phase2 - phase4	0.669493	0.460831	0.878154	6.32212	228	1.34396e-09	2.01593e-08
						Phase_phase2:Stimulus_CSminus	0.565481	0.229795	0.901166	0.170817	3.31046	456	0.00100537		CS-: phase2 - phase5	0.3446	0.179337	0.509862	4.10866	228	5.55124e-05	0.000832686		CS+: phase2 - phase5	0.608397	0.399736	0.817059	5.74519	228	2.92089e-08	4.38134e-07
						Phase_phase3:Stimulus_CSminus	0.554868	0.219183	0.890553	0.170817	3.24833	456	0.00124657		CS-: phase2 - phase6	0.430812	0.265549	0.596074	5.13657	228	6.00094e-07	9.0014e-06		CS+: phase2 - phase6	0.812126	0.603465	1.02079	7.66903	228	4.98466e-13	7.47699e-12
						Phase_phase4:Stimulus_CSminus	0.973436	0.637751	1.30912	0.170817	5.69872	456	2.16908e-08		CS-: phase3 - phase4	0.0358168	-0.129446	0.201079	0.427043	228	0.669751	1		CS+: phase3 - phase4	0.454385	0.245723	0.663046	4.29082	228	2.63149e-05	0.000394724
						Phase_phase5:Stimulus_CSminus	0.829278	0.493593	1.16496	0.170817	4.85479	456	1.65837e-06		CS-: phase3 - phase5	0.118879	-0.0463832	0.284142	1.4174	228	0.157732	1		CS+: phase3 - phase5	0.393289	0.184628	0.601951	3.71389	228	0.000256681	0.00385022
						Phase_phase6:Stimulus_CSminus	0.946795	0.61111	1.28248	0.170817	5.54276	456	5.04581e-08		CS-: phase3 - phase6	0.205092	0.0398292	0.370354	2.44531	228	0.0152309	0.228464		CS+: phase3 - phase6	0.597018	0.388357	0.80568	5.63774	228	5.06774e-08	7.6016e-07
Fig. 2I															CS-: phase4 - phase5	0.0830625	-0.0822	0.248325	0.990353	228	0.323051	1		CS+: phase4 - phase5	-0.0610955	-0.269757	0.147566	-0.576934	228	0.564553	1
Spearman‘s ρ = -0.02															CS-: phase4 - phase6	0.169275	0.00401238	0.334537	2.01826	228	0.0447352	0.671028		CS+: phase4 - phase6	0.142634	-0.0660279	0.351295	1.34691	228	0.179346	1
95% CI [-0.17,0.12]															CS-: phase5 - phase6	0.0862124	-0.0790501	0.251475	1.02791	228	0.305082	1		CS+: phase5 - phase6	0.203729	-0.00493243	0.412391	1.92385	228	0.055619	0.834286
p = 0.79
n = 163
Fig. 2K
Spearman‘s ρ = -0.88
95% CI [-0.91,-0.84]
p < 0.001
n = 163
Fig. 2L
n = 163
						switch latencies
Spearman‘s ρ		correct hits	correct rej.	pre-CS licking rate	CS+ modulation peak	CS+ rev. 1	CS- rev. 1	CS+ rev. 2	CS- rev. 2	CS+ rev. 3	CS- rev. 3	CS+ rev. 4	CS- rev. 4
	correct hits
	correct rej.	-0.0995339
	pre-CS licking rate	0.287202	-0.883014
	CS+ modulation peak	0.450416	0.148483	-0.0206762
switch latencies	CS+ rev. 1	-0.63365	0.293845	-0.405063	-0.148057
	CS- rev. 1	-0.25672	-0.409204	0.359517	-0.195462	0.158812
	CS+ rev. 2	-0.580666	0.403728	-0.428124	-0.0470195	0.771363	0.126969
	CS- rev. 2	-0.0942358	-0.537448	0.44482	-0.172577	-0.00134654	0.558664	-0.0195124
	CS+ rev. 3	-0.559242	0.356918	-0.450526	-0.107181	0.593433	-0.0466119	0.580945	-0.13098
	CS- rev. 3	-0.264348	-0.541265	0.429503	-0.213559	0.0629822	0.512588	0.0135571	0.619672	0.00426732
	CS+ rev. 4	-0.440979	0.330219	-0.354039	0.0411176	0.535701	0.0198985	0.493339	-0.0834041	0.461297	-0.0811537
	CS- rev. 4	-0.226157	-0.474413	0.405539	-0.149524	0.0410537	0.402749	-0.0182133	0.539159	-0.103131	0.590907	-0.0217635
						switch latencies
CI-low		correct hits	correct rej.	pre-CS licking rate	CS+ modulation peak	CS+ rev. 1	CS- rev. 1	CS+ rev. 2	CS- rev. 2	CS+ rev. 3	CS- rev. 3	CS+ rev. 4	CS- rev. 4
	correct hits
	correct rej.	-0.253332
	pre-CS licking rate	0.135503	-0.912322
	CS+ modulation peak	0.309625	-0.00318725	-0.169219
switch latencies	CS+ rev. 1	-0.740583	0.14136	-0.533014	-0.308213
	CS- rev. 1	-0.406234	-0.538308	0.215835	-0.334912	-0.00595133
	CS+ rev. 2	-0.688376	0.269841	-0.545779	-0.204234	0.699529	-0.0284423
	CS- rev. 2	-0.257104	-0.646855	0.303434	-0.325949	-0.165615	0.424775	-0.184435
	CS+ rev. 3	-0.670042	0.208875	-0.579135	-0.266064	0.472945	-0.206684	0.45537	-0.291683
	CS- rev. 3	-0.412754	-0.651912	0.289573	-0.361954	-0.0935666	0.370968	-0.13161	0.505348	-0.15092
	CS+ rev. 4	-0.574372	0.180537	-0.49312	-0.11926	0.403639	-0.131934	0.354083	-0.240675	0.321426	-0.231411
	CS- rev. 4	-0.372877	-0.604857	0.264834	-0.304688	-0.113414	0.255098	-0.170408	0.409426	-0.257891	0.461293	-0.179663
						switch latencies
CI-high		correct hits	correct rej.	pre-CS licking rate	CS+ modulation peak	CS+ rev. 1	CS- rev. 1	CS+ rev. 2	CS- rev. 2	CS+ rev. 3	CS- rev. 3	CS+ rev. 4	CS- rev. 4
	correct hits
	correct rej.	0.0559879
	pre-CS licking rate	0.431151	-0.837278
	CS+ modulation peak	0.570654	0.295632	0.133576
switch latencies	CS+ rev. 1	-0.509972	0.430004	-0.264636	0.0113502
	CS- rev. 1	-0.0973105	-0.265008	0.488908	-0.0453727	0.31487
	CS+ rev. 2	-0.456814	0.523832	-0.294982	0.106843	0.825639	0.276233
	CS- rev. 2	0.0767089	-0.409405	0.572733	-0.0197801	0.166114	0.674138	0.144098
	CS+ rev. 3	-0.42682	0.496009	-0.311625	0.0519684	0.691343	0.117812	0.690001	0.0351515
	CS- rev. 3	-0.104136	-0.415236	0.552885	-0.0591831	0.219531	0.634271	0.166668	0.716789	0.161802
	CS+ rev. 4	-0.293797	0.466916	-0.204603	0.192934	0.645282	0.175659	0.623509	0.0753124	0.589837	0.0770365
	CS- rev. 4	-0.0716246	-0.335506	0.538118	0.0165849	0.191001	0.53547	0.135291	0.647289	0.0615589	0.69973	0.128511
						switch latencies
raw p-values		correct hits	correct rej.	pre-CS licking rate	CS+ modulation peak	CS+ rev. 1	CS- rev. 1	CS+ rev. 2	CS- rev. 2	CS+ rev. 3	CS- rev. 3	CS+ rev. 4	CS- rev. 4
	correct hits
	correct rej.	0.205958
	pre-CS licking rate	0.000213659	0
	CS+ modulation peak	1.61147e-09	0.0585424	0.793342
switch latencies	CS+ rev. 1	1.10939e-19	0.000140611	8.16751e-08	0.0592784
	CS- rev. 1	0.0010495	7.76043e-08	3.02694e-06	0.0132501	0.0448739
	CS+ rev. 2	4.48255e-16	9.09004e-08	1.1928e-08	0.551165	2.03608e-33	0.109613
	CS- rev. 2	0.23442	1.9711e-13	3.38628e-09	0.0285864	0.986474	1.63386e-14	0.80593
	CS+ rev. 3	8.55561e-15	2.915e-06	1.59512e-09	0.173262	6.96161e-17	0.55835	4.30745e-16	0.0976921
	CS- rev. 3	0.000730566	1.47191e-13	1.44984e-08	0.00669784	0.428823	4.94437e-12	0.864893	2.4141e-18	0.95729
	CS+ rev. 4	3.82748e-09	1.67064e-05	3.54617e-06	0.602273	1.72766e-13	0.802781	2.21965e-11	0.29286	5.749e-10	0.307654
	CS- rev. 4	0.00380602	1.8004e-10	8.62525e-08	0.0575543	0.60397	1.29317e-07	0.818059	1.5989e-13	0.191566	1.94706e-16	0.783399
						switch latencies
Bonferroni adj. p-values		correct hits	correct rej.	pre-CS licking rate	CS+ modulation peak	CS+ rev. 1	CS- rev. 1	CS+ rev. 2	CS- rev. 2	CS+ rev. 3	CS- rev. 3	CS+ rev. 4	CS- rev. 4
	correct hits
	correct rej.	1
	pre-CS licking rate	0.0141015	0
	CS+ modulation peak	1.06357e-07	1	1
switch latencies	CS+ rev. 1	7.322e-18	0.00928034	5.39055e-06	1
	CS- rev. 1	0.0692671	5.12188e-06	0.000199778	0.87451	1
	CS+ rev. 2	2.95848e-14	5.99943e-06	7.87247e-07	1	1.34381e-31	1
	CS- rev. 2	1	1.30093e-11	2.23495e-07	1.8867	1	1.07835e-12	1
	CS+ rev. 3	5.64671e-13	0.00019239	1.05278e-07	1	4.59466e-15	1	2.84292e-14	1
	CS- rev. 3	0.0482174	9.71461e-12	9.56893e-07	0.442057	1	3.26328e-10	1	1.59331e-16	1
	CS+ rev. 4	2.52614e-07	0.00110262	0.000234047	1	1.14026e-11	1	1.46497e-09	1	3.79434e-08	1
	CS- rev. 4	0.251197	1.18826e-08	5.69266e-06	1	1	8.53489e-06	1	1.05527e-11	1	1.28506e-14	1
Fig. 2N
n = 30 cautious no go learners
n = 45 impulsive go learners
n = 87 flexible learners
n = 162 total
Because cluster membership is assigned at the round level, not as a fixed attribute of the animal, the same mouse can legitimately appear in different clusters across different NoSeMaze rounds.
That means the data are neither fully independent nor fully paired: observations from the same animal are partially dependent, but it would also be wrong to lock each animal to a single cluster identity across all rounds.
For that reason, a mixed permutation test is appropriate.
It preserves the repeated-measure structure by allowing within-animal label shuffling where the same animal contributes to both compared clusters, while also allowing a controlled amount of global relabeling across animals to reflect the fact that cluster membership can change from round to round.
The weight of the global relabeling step was determined from the relative magnitude of between-animal versus within-animal variability, such that more between-animal heterogeneity justified more global swapping.
Because inference was based on an empirical permutation null rather than a parametric reference distribution, classical degrees of freedom were not defined.
Likewise, conventional confidence intervals were not reported, because they would not appropriately reflect the constrained permutation structure, repeated observations per animal, and round-specific cluster membership.
For details, see Code on GitHub.
Displayed p-values in Fig. 2N are raw; FDR correction was performed for three tests per metric.

### Sheet: Fig3 Statistics
Fig. 3D
week 1 vs 2		week 1 vs 3		week 2 vs 3
Spearman‘s ρ = 0.51		Spearman‘s ρ = 0.45		Spearman‘s ρ = 0.54
95% CI [0.38,0.62]		95% CI [0.31,0.57]		95% CI [0.41,0.64]
p<0.001		p<0.001		p<0.001
n = 178		n = 178		n = 178
Fig. 3E
Spearman‘s ρ = 0.87
95% CI [0.83,0.90]
p<0.001
n = 178
Fig. 3F
Spearman‘s ρ = 0.84
95% CI [0.77,0.88]
p<0.001
n = 178
Fig. 3G
BW to wins		BW to losses
Spearman‘s ρ = 0.06		Spearman‘s ρ = 0.44
95% CI [-0.07,0.20]		95% CI [-0.55,-0.31]
p=0.395		p<0.001
n = 178		n = 178

### Sheet: Fig4 Statistics
Fig. 4C
unpaired, two-sided permutation test, n = 10,000 permutations
n = 18 groups for each rank from
ranked individuals	1	2	3	4	5	6	7	8	9	10
p-values	0.070393	0.00069993	0.00029997	9.999e-05	9.999e-05	9.999e-05	9.999e-05	9.999e-05	9.999e-05	0.00019998
Fig. 4D
week 1 vs 2		week 1 vs 3		week 2 vs 3
Spearman‘s ρ = 0.85		Spearman‘s ρ = 0.82		Spearman‘s ρ = 0.92
95% CI [0.79,0.89]		95% CI [0.75,0.86]		95% CI [0.89,0.94]
p<0.001		p<0.001		p<0.001
n = 178		n = 178		n = 178
Fig. 4E
BW to active chases		BW to being chased
Spearman‘s ρ = 0.09		Spearman‘s ρ = -0.34
95% CI [-0.05,0.23]		95% CI [-0.48,-0.20]
p=0.235		p<0.001
n = 178		n = 178

### Sheet: Fig5 Statistics
Fig. 5A			Fig. 5B		Fig. 5C
Spearman‘s ρ = 0.57			Spearman‘s ρ = 0.75		Spearman‘s ρ = 0.57
95% CI [0.40,0.69]			95% CI [0.55,0.89]		95% CI [0.40,0.69]
p<0.001			p<0.001		p<0.001
n = 68			n = 68		n = 68
Fig. 5D
	Spearman's				intraclass correlation coefficient (ICC)
	estimate	p-value	CI low	CI high	estimate	CI low	CI high
David's score (from tube competitions, z-scored)	0.572699	p<0.001	0.40436	0.693946	0.547651	0.415172	0.690094
active chases (fraction, cuberoot-transformed)	0.75016	p<0.001	0.548915	0.889616	0.73756	0.579375	0.850242
being chased (fraction, cuberoot-transformed)	0.571489	p<0.001	0.345358	0.746978	0.605049	0.470108	0.709359
Fig. 5E
	Spearman's				intraclass correlation coefficient (ICC)
	estimate	p-value	CI low	CI high	estimate	CI low	CI high
correct hits	0.341694	0.008	0.0502034	0.566176	0.207725	0.0641047	0.362161
pre-CS licking rate	0.686686	p<0.001	0.501821	0.806382	0.402281	0.174518	0.655758
correct rejection rate	0.774722	p<0.001	0.609477	0.880084	0.653026	0.367607	0.790626
CS+ modulation peak	0.562448	p<0.001	0.327013	0.740324	0.583118	0.335412	0.706021
CS+ switch lat. (median)	0.523267	p<0.001	0.294596	0.69495	0.272201	0.134369	0.381121
CS- switch lat. (median)	0.189818	0.111	-0.086538	0.434546	0.127832	4.69333e-18	0.344673
not shown
CS- switch lat. rev. 1	0.120605	0.344766	-0.153698	0.386651	0.0702373	9.76243e-20	0.312628
CS- switch lat. rev. 2	0.118475	0.441662	-0.153376	0.369324	8.12845e-22	2.24492e-21	0.0715779
CS- switch lat. rev. 3	0.17017	0.122375	-0.083341	0.385131	0.117344	6.14893e-18	0.249035
CS- switch lat. rev. 4	0.102884	0.406074	-0.162117	0.338268	6.78949e-14	1.92041e-20	0.16442
CS+ switch lat. rev. 1	0.329953	0.0125587	0.0900449	0.535253	0.0885112	2.26515e-13	0.178123
CS+ switch lat. rev. 2	0.461831	0.000230675	0.235807	0.625406	0.192158	0.0761901	0.293962
CS+ switch lat. rev. 3	0.19629	0.224591	-0.0807676	0.458212	0.124613	1.78022e-16	0.27665
CS+ switch lat. rev. 4	0.406013	0.000488144	0.190063	0.598817	0.318842	0.147634	0.462467

### Sheet: Fig6 Statistics
Fig. 6A		Fig. 6B
Spearman‘s ρ = 0.34		Spearman‘s ρ = -0.64
95% CI [0.21,0.46]		95% CI [-0.86,-0.27]
p<0.001		p<0.001
n = 178		n = 18
Fig. 6C
n = 178
Spearman's ρ		tube competition				chasing
		David's score	n events	fraction of wins	fraction of losses	'chasing David's score'	n events	fraction of active chases	fraction of times being chased
tube competition	David's score
	n events	0.111246
	fraction of wins	0.760202	0.512654
	fraction of losses	-0.673016	0.414572	-0.196491
chasing	'chasing David's score'	0.254948	0.225296	0.343792	-0.00535595
	n events	0.228132	0.446442	0.443564	0.12946	0.450042
	fraction of active chases	0.341972	0.387087	0.536701	0.0500043	0.851541	0.673145
	fraction of times being chased	0.195684	0.416169	0.421009	0.136342	-0.00979224	0.614783	0.335431
p-values		tube competition				chasing
		David's score	n events	fraction of wins	fraction of losses	'chasing David's score'	n events	fraction of active chases	fraction of times being chased
tube competition	David's score
	n events	0.139317
	fraction of wins	8.54617e-35	2.56407e-13
	fraction of losses	7.834e-25	8.76143e-09	0.00857056
chasing	'chasing David's score'	0.000616789	0.00249768	2.62133e-06	0.943434
	n events	0.00219346	4.21036e-10	5.61129e-10	0.0850155	2.92878e-10
	fraction of active chases	2.98343e-06	9.42099e-08	1.14464e-14	0.507423	3.10329e-51	7.61754e-25
	fraction of times being chased	0.00885201	7.5812e-09	4.86677e-09	0.06957	0.896782	6.95073e-20	4.71723e-06
Bonferroni-corrected p-values		tube competition				chasing
		David's score	n events	fraction of wins	fraction of losses	'chasing David's score'	n events	fraction of active chases	fraction of times being chased
tube competition	David's score
	n events	1
	fraction of wins	2.39293e-33	7.17939e-12
	fraction of losses	2.19352e-23	2.4532e-07	0.239976
chasing	'chasing David's score'	0.0172701	0.0699349	7.33972e-05	1
	n events	0.061417	1.1789e-08	1.57116e-08	1	8.20057e-09
	fraction of active chases	8.35361e-05	2.63788e-06	3.205e-13	1	8.6892e-50	2.13291e-23
	fraction of times being chased	0.247856	2.12274e-07	1.3627e-07	1	1	1.94621e-18	0.000132083
95%-CI low		tube competition				chasing
		David's score	n events	fraction of wins	fraction of losses	'chasing David's score'	n events	fraction of active chases	fraction of times being chased
tube competition	David's score
	n events	-0.0363351
	fraction of wins	0.68325	0.391536
	fraction of losses	-0.754147	0.272343	-0.337471
chasing	'chasing David's score'	0.10851	0.0765522	0.20943	-0.147148
	n events	0.0841435	0.315395	0.321634	-0.0169322	0.316461
	fraction of active chases	0.206376	0.252214	0.426861	-0.09778	0.790849	0.566095
	fraction of times being chased	0.048963	0.274616	0.282597	-0.0190324	-0.172724	0.49127	0.184463
95%-CI high		tube competition				chasing
		David's score	n events	fraction of wins	fraction of losses	'chasing David's score'	n events	fraction of active chases	fraction of times being chased
tube competition	David's score
	n events	0.248229
	fraction of wins	0.819241	0.615981
	fraction of losses	-0.568342	0.54737	-0.0515262
chasing	'chasing David's score'	0.397185	0.366909	0.473564	0.141398
	n events	0.366721	0.567571	0.551939	0.270464	0.574463
	fraction of active chases	0.462368	0.505738	0.632444	0.19458	0.89381	0.760498
	fraction of times being chased	0.342692	0.537126	0.538038	0.279732	0.145199	0.718162	0.474389
Fig. 6G-I
n = 162
Because cluster membership is assigned at the round level, not as a fixed attribute of the animal, the same mouse can legitimately appear in different clusters across different NoSeMaze rounds.
That means the data are neither fully independent nor fully paired: observations from the same animal are partially dependent, but it would also be wrong to lock each animal to a single cluster identity across all rounds.
For that reason, a mixed permutation test is appropriate.
It preserves the repeated-measure structure by allowing within-animal label shuffling where the same animal contributes to both compared clusters, while also allowing a controlled amount of global relabeling across animals to reflect the fact that cluster membership can change from round to round.
The weight of the global relabeling step was determined from the relative magnitude of between-animal versus within-animal variability, such that more between-animal heterogeneity justified more global swapping.
Because inference was based on an empirical permutation null rather than a parametric reference distribution, classical degrees of freedom were not defined.
Likewise, conventional confidence intervals were not reported, because they would not appropriately reflect the constrained permutation structure, repeated observations per animal, and round-specific cluster membership.
For details, see Code on GitHub.
Displayed p-values in Fig. 6G,I are raw; FDR correction was performed for three tests per metric.
Fig. 6H
Spearman's ρ	correct hit rate	correct rejection rate	pre-CS lick rate	CS+ modulation peak	CS+ switch lat. rev. 1	CS- switch lat. rev. 1	CS+ switch lat. rev. 2	CS- switch lat. rev. 2	CS+ switch lat. rev. 3	CS- switch lat. rev. 3	CS+ switch lat. rev. 4	CS- switch lat. rev. 4	CS+ switch lat. median	CS- switch lat. median
David‘s score (competition)	0.107331	0.0779686	0.000316712	0.0219535	-0.114112	0.0365649	-0.168669	-0.0830485	-0.127611	-0.109416	0.0932264	-0.212823	-0.0350507	-0.154209
active chases (fraction)	0.180456	0.112171	-0.0494982	0.0847315	-0.03821	0.0463989	0.00712739	-0.0492876	-0.0100953	-0.0509031	0.115864	-0.0902664	0.0167734	-0.100135
p-values, raw	correct hit rate	correct rejection rate	pre-CS lick rate	CS+ modulation peak	CS+ switch lat. rev. 1	CS- switch lat. rev. 1	CS+ switch lat. rev. 2	CS- switch lat. rev. 2	CS+ switch lat. rev. 3	CS- switch lat. rev. 3	CS+ switch lat. rev. 4	CS- switch lat. rev. 4	CS+ switch lat. median	CS- switch lat. median
David‘s score (competition)	0.216773	0.370081	0.997121	0.801211	0.189232	0.678411	0.0513937	0.343784	0.141729	0.213479	0.28399	0.0139144	0.687637	0.0763522
active chases (fraction)	0.0369317	0.196915	0.57006	0.330354	0.661148	0.598712	0.934859	0.574643	0.907835	0.563667	0.182483	0.301469	0.84746	0.251464
p-values, FDR-corrected	correct hit rate	correct rejection rate	pre-CS lick rate	CS+ modulation peak	CS+ switch lat. rev. 1	CS- switch lat. rev. 1	CS+ switch lat. rev. 2	CS- switch lat. rev. 2	CS+ switch lat. rev. 3	CS- switch lat. rev. 3	CS+ switch lat. rev. 4	CS- switch lat. rev. 4	CS+ switch lat. median	CS- switch lat. median
David‘s score (competition)	0.433546	0.518113	0.997121	0.862843	0.433546	0.802244	0.35631	0.518113	0.433546	0.433546	0.496983	0.194801	0.802244	0.35631
active chases (fraction)	0.517043	0.770826	0.838197	0.770826	0.841461	0.838197	0.934859	0.838197	0.934859	0.838197	0.770826	0.770826	0.934859	0.770826
Fig. 6J
Permutation test on the mean loading values of the prinicpial components (PCs) 1-3 from the PCA; testing social vs. cognitive features
n = 10,000 permutations
n = 3 social behavioral features, n = 14 cognitive features
Permutation test PC1: Observed diff = -0.243, p = 0.0009
Permutation test PC2: Observed diff = -0.163, p = 0.0063
Permutation test PC3: Observed diff = 0.473, p = 0.0016
